# Interpreting the Effects of DNA Polymerase Variants at the Structural Level Using MAVISp and Molecular Dynamics Simulations

**DOI:** 10.1101/2025.08.04.653638

**Authors:** Matteo Arnaudi, Karolina Krzesińska, Ludovica Beltrame, Pablo Sánchez-Izquierdo Besora, Matteo Tiberti, Mef Nilbert, Anna Rohlin, Elena Papaleo

## Abstract

Genetic variants in the DNA polymerase enzymes POLE and POLD1 can affect protein function by altering stability, catalysis, DNA binding, and interactions with other biomolecules. Understanding the structural basis of these variants is important for a comprehensive interpretation of variant impact. In this study, we used MAVISp, a modular structure-based framework, and molecular dynamics simulations to analyze over 60,000 missense variants of POLE and POLD1. By integrating results from changes in folding and binding free energies, local alterations in the proximity of the active or phosphorylation sites, we provided a detailed structural interpretation of variants reported across various databases, including ClinVar, COSMIC, and cBioPortal. Moreover, we predicted the functional consequences of variants not found yet in disease-related databases, thereby creating a comprehensive catalogue for future studies. Of note, our approach enabled us to classify 364 Variants of Uncertain Significance (VUS) as PP3 evidence and 323 as BP4 evidence, in accordance with the American College of Medical Genetics and Genomics (ACMG) guidelines. Additionally, we identified a group of variants that could alter the native orientation of the residues within the catalytic site of the exonuclease domain, such as POLE variants P297S and P436R. Finally, we identified a group of variants predicted to affect DNA-binding affinity and rationalized their effects in terms of different energetic contributions and structural features. Collectively, our results not only advance our understanding of protein variant effects in POLE and POLD1 at the structural level but also support future studies aimed at variant classification, variant prioritization for experimental studies, and functional interpretation across diverse biological contexts.
