## Supplementary Table 1 for "Interpreting the Effects of DNA Polymerase Variants at the Structural Level Using MAVISp and Molecular Dynamics Simulations"

### Sheet: Sheet1
Protein	Mutation	Domain	ClinVar Variation ID	ClinVar Interpretation	Condition	ClinVar Review Status
POLD1	Q283H	exonuclease domain	220697	Benign/Likely benign	Colorectal cancer, susceptibility to, 10,Hereditary cancer-predisposing syndrome,Polymerase proofreading-related adenomatous polyposis,not provided,not specified	2
POLD1	P303Q	exonuclease domain	3421986	Likely benign	Hereditary cancer-predisposing syndrome	1
POLD1	A354V	exonuclease domain	239218	Benign/Likely benign	Colorectal cancer, susceptibility to, 10,Hereditary cancer-predisposing syndrome,POLD1-related disorder,not provided,not specified	2
POLD1	G426R	exonuclease domain	3222692	Likely benign	Hereditary cancer-predisposing syndrome	1
POLD1	T441K	exonuclease domain	3222694	Likely benign	Hereditary cancer-predisposing syndrome	1
POLD1	T446S	exonuclease domain	3935593	Likely benign	Hereditary cancer-predisposing syndrome	1
POLD1	L474P	exonuclease domain	144003	Pathogenic/Likely pathogenic	Colorectal cancer, susceptibility to, 10,Hereditary cancer-predisposing syndrome	2
POLD1	S478N	exonuclease domain	40044	Pathogenic/Likely pathogenic	Colorectal cancer, susceptibility to, 10,not provided	2
POLD1	S788P	Palm	3222720	Likely benign	Hereditary cancer-predisposing syndrome	1
POLD1	A846T	Thumb	3935514	Likely benign	Hereditary cancer-predisposing syndrome	1
POLD1	K931N	Thumb	3421965	Likely benign	Hereditary cancer-predisposing syndrome	1
POLD1	S1073R	C4-type zinc-finger of DNA polymerase delta	1065532	Likely pathogenic	Intellectual disability,not provided	0
POLE	A31S	N-Ter	221182	Benign	Carcinoma of colon,Colorectal cancer, susceptibility to, 12,Hereditary cancer-predisposing syndrome,not provided,not specified	2
POLE	K165R	N-Ter	2562937	Likely benign	Hereditary cancer-predisposing syndrome	1
POLE	A252V	N-Ter	380210	Benign	Colorectal cancer, susceptibility to, 12,Hereditary cancer-predisposing syndrome,not provided,not specified	2
POLE	R259H	Exonuclease domain	221085	Benign/Likely benign	Carcinoma of colon,Colorectal cancer, susceptibility to, 12,Hereditary cancer-predisposing syndrome,not provided,not specified	2
POLE	R260Q	Exonuclease domain	220642	Benign/Likely benign	Colorectal cancer, susceptibility to, 12,Hereditary cancer-predisposing syndrome,not provided,not specified	2
POLE	S297F	Exonuclease domain	2769715	Likely pathogenic	not provided	1
POLE	A341V	Exonuclease domain	3935726	Likely benign	Hereditary cancer-predisposing syndrome	1
POLE	N363K	Exonuclease domain	420748	Likely pathogenic	not provided	1
POLE	L424V	Exonuclease domain	40046	Pathogenic	Colorectal cancer, susceptibility to, 12,Cystic fibrosis-gastritis-megaloblastic anemia syndrome,Facial dysmorphism-immunodeficiency-livedo-short stature syndrome,Hereditary cancer-predisposing syndrome,not provided	2
POLE	P436R	Exonuclease domain	221168	Likely pathogenic	not provided	1
POLE	P436S	Exonuclease domain	928703	Likely pathogenic	Colorectal cancer	1
POLE	Y458F	Exonuclease domain	3340205	Likely pathogenic	not provided	1
POLE	Y458H	Exonuclease domain	3391117	Likely pathogenic	Colorectal cancer, susceptibility to, 12	1
POLE	S459F	Exonuclease domain	2836186	Pathogenic	not provided	1
POLE	P697S	P-domain	240422	Benign/Likely benign	Colorectal cancer, susceptibility to, 12,Hereditary cancer-predisposing syndrome,Malignant tumor of breast,not provided,not specified	2
POLE	E830G	Palm	1801750	Pathogenic	Myoepithelial tumor	0
POLE	D1123N	CTD (non catalytic)	4141206	Likely benign	Hereditary cancer-predisposing syndrome	1
POLE	F1215L	CTD (non catalytic)	4141109	Likely benign	Hereditary cancer-predisposing syndrome	1
POLE	A1224S	CTD (non catalytic)	374969	Likely benign	Colorectal cancer, susceptibility to, 12,Hereditary cancer-predisposing syndrome	1
POLE	A1224V	CTD (non catalytic)	374968	Likely benign	Colorectal cancer, susceptibility to, 12,Hereditary cancer-predisposing syndrome	1
POLE	Q1252R	CTD (non catalytic)	3935665	Likely benign	Hereditary cancer-predisposing syndrome	1
POLE	V1270F	CTD (non catalytic)	3422156	Likely benign	Hereditary cancer-predisposing syndrome	1
POLE	R1284L	CTD (non catalytic)	4141116	Likely benign	Hereditary cancer-predisposing syndrome	1
POLE	L1350V	CTD (non catalytic)	1737331	Likely benign	Hereditary cancer-predisposing syndrome	1
POLE	N1396S	CTD (non catalytic)	380215	Benign	Colorectal cancer, susceptibility to, 12,Facial dysmorphism-immunodeficiency-livedo-short stature syndrome,Hereditary cancer-predisposing syndrome,Intrauterine growth retardation, metaphyseal dysplasia, adrenal hypoplasia congenita, genital anomalies, and immunodeficiency,not provided,not specified	2
POLE	A1420V	CTD (non catalytic)	220758	Benign/Likely benign	Carcinoma of colon,Colorectal cancer, susceptibility to, 12,Colorectal cancer, susceptibility to, 12,Hereditary cancer-predisposing syndrome,POLE-related disorder,not provided,not specified	2
POLE	H1440Q	CTD (non catalytic)	4141234	Likely benign	Hereditary cancer-predisposing syndrome	1
POLE	S1483N	CTD (non catalytic)	1740659	Likely benign	Hereditary cancer-predisposing syndrome	1
POLE	P1543A	CTD (non catalytic)	3422159	Likely benign	Hereditary cancer-predisposing syndrome	1
POLE	E1577A	CTD (non catalytic)	240537	Benign/Likely benign	Hereditary cancer-predisposing syndrome,POLE-related disorder,not provided,not specified	2
POLE	A1597G	CTD (non catalytic)	3422187	Likely benign	Hereditary cancer-predisposing syndrome	1
POLE	D1640N	CTD (non catalytic)	3935793	Likely benign	Hereditary cancer-predisposing syndrome	1
POLE	F1653L	CTD (non catalytic)	2484304	Likely benign	Hereditary cancer-predisposing syndrome	1
POLE	A1712V	CTD (non catalytic)	221104	Benign/Likely benign	Carcinoma of colon,Colorectal cancer, susceptibility to, 12,Hereditary cancer-predisposing syndrome,not provided,not specified	2
POLE	N1843D	CTD (non catalytic)	3781492	Likely benign	Hereditary cancer-predisposing syndrome	1
POLE	K1857R	CTD (non catalytic)	221105	Benign/Likely benign	Carcinoma of colon,Colorectal cancer, susceptibility to, 12,Colorectal cancer, susceptibility to, 12,Hereditary cancer-predisposing syndrome,POLE-related disorder,not provided,not specified	2
POLE	C1935Y	CTD (non catalytic)	221083	Benign	Colorectal cancer, susceptibility to, 12,Hereditary cancer-predisposing syndrome,Polymerase proofreading-related adenomatous polyposis,not provided,not specified	2
