## Supplementary Table 2 for "Interpreting the Effects of DNA Polymerase Variants at the Structural Level Using MAVISp and Molecular Dynamics Simulations"

### Sheet: Sheet1
Features	AUC	Youden threshold	Percentile pathogenic 25th	Percentile benign 75th	p-value
REVEL score	1	0.377	0.5	0.103	0.0001
EVE score	1	0.792	0.84	8.466-e-07	0.0001
AlphaMissense score	1	0.87	0.994	0.272	0.0001
GEMME score	1	-4.593	-7.52	-0.0544	0.0007
DeMaSk delta fitness	0.985	-0.289	-0.359	-0.0377	0.0002
			n_positive: 10
			n_negative: 7
