## Supplementary Table 5 for "Interpreting the Effects of DNA Polymerase Variants at the Structural Level Using MAVISp and Molecular Dynamics Simulations"

### Sheet: Pangolin
gene_name	gene_id	transcript_id	ref_seq_id	Mutation	variant_coordinate	affected_nucleotide_position	Δ_type	Δ_score	REF_score	ALT_score
POLE	ENSG00000177084.19	ENST00000320574.10	['NM_006231.4']	Y85C	hg38,12:g.132680638T>C	49bp	Splice_Loss	-0.01	0.85	0.84
POLE	ENSG00000177084.19	ENST00000320574.10	['NM_006231.4']	Y85C	hg38,12:g.132680638T>C	-460bp	Splice_Gain	0	0.64	0.64
POLE	ENSG00000177084.19_18	ENST00000320574.10_8	['NM_006231.4']	Y85C	hg19,12:g.133257224T>C	49bp	Splice_Loss	-0.01	0.85	0.84
POLE	ENSG00000177084.19_18	ENST00000320574.10_8	['NM_006231.4']	Y85C	hg19,12:g.133257224T>C	-460bp	Splice_Gain	0	0.64	0.64
POLE	ENSG00000177084.19	ENST00000320574.10	['NM_006231.4']	V240L	hg38,12:g.132677580C>G	1bp	Splice_Loss	0	0.06	0.05
POLE	ENSG00000177084.19_18	ENST00000320574.10_8	['NM_006231.4']	V240L	hg19,12:g.133254166C>G	-2bp	Splice_Gain	0	0.94	0.95
POLE	ENSG00000177084.19_18	ENST00000320574.10_8	['NM_006231.4']	V240L	hg19,12:g.133254166C>G	1bp	Splice_Loss	0	0.06	0.05
POLE	ENSG00000177084.19	ENST00000320574.10	['NM_006231.4']	V240L	hg38,12:g.132677580C>G	-2bp	Splice_Gain	0	0.94	0.95
POLE	ENSG00000177084.19_18	ENST00000320574.10_8	['NM_006231.4']	F274C	hg19,12:g.133253220A>C	37bp	Splice_Gain	0	0.05	0.05
POLE	ENSG00000177084.19_18	ENST00000320574.10_8	['NM_006231.4']	F274C	hg19,12:g.133253220A>C	19bp	Splice_Loss	0	0.94	0.93
POLE	ENSG00000177084.19	ENST00000320574.10	['NM_006231.4']	F274C	hg38,12:g.132676634A>C	37bp	Splice_Gain	0	0.05	0.05
POLE	ENSG00000177084.19	ENST00000320574.10	['NM_006231.4']	F274C	hg38,12:g.132676634A>C	19bp	Splice_Loss	0	0.94	0.93
POLE	ENSG00000177084.19	ENST00000320574.10	['NM_006231.4']	I276N	hg38,12:g.132676628A>T	25bp	Splice_Gain	0	0.93	0.93
POLE	ENSG00000177084.19_18	ENST00000320574.10_8	['NM_006231.4']	I276N	hg19,12:g.133253214A>T	-424bp	Splice_Loss	0	0.79	0.79
POLE	ENSG00000177084.19_18	ENST00000320574.10_8	['NM_006231.4']	I276N	hg19,12:g.133253214A>T	25bp	Splice_Gain	0	0.93	0.93
POLE	ENSG00000177084.19	ENST00000320574.10	['NM_006231.4']	I276N	hg38,12:g.132676628A>T	-424bp	Splice_Loss	0	0.79	0.79
POLE	ENSG00000177084.19	ENST00000320574.10	['NM_006231.4']	P282S	hg38,12:g.132676611G>A	-9bp	Splice_Gain	0	0.05	0.06
POLE	ENSG00000177084.19	ENST00000320574.10	['NM_006231.4']	P282S	hg38,12:g.132676611G>A	-65bp	Splice_Loss	0	0.93	0.93
POLE	ENSG00000177084.19_18	ENST00000320574.10_8	['NM_006231.4']	P282S	hg19,12:g.133253197G>A	-65bp	Splice_Loss	0	0.93	0.93
POLE	ENSG00000177084.19_18	ENST00000320574.10_8	['NM_006231.4']	P282S	hg19,12:g.133253197G>A	-9bp	Splice_Gain	0	0.05	0.06
POLE	ENSG00000177084.19_18	ENST00000320574.10_8	['NM_006231.4']	K284E	hg19,12:g.133253191T>C	245bp	Splice_Loss	0	0.22	0.22
POLE	ENSG00000177084.19	ENST00000320574.10	['NM_006231.4']	K284E	hg38,12:g.132676605T>C	245bp	Splice_Loss	0	0.22	0.22
POLE	ENSG00000177084.19	ENST00000320574.10	['NM_006231.4']	K284E	hg38,12:g.132676605T>C	-8bp	Splice_Gain	0	0.05	0.05
POLE	ENSG00000177084.19_18	ENST00000320574.10_8	['NM_006231.4']	K284E	hg19,12:g.133253191T>C	-8bp	Splice_Gain	0	0.05	0.05
POLE	ENSG00000177084.19	ENST00000320574.10	['NM_006231.4']	P286R	hg38,12:g.132676598G>C	252bp	Splice_Loss	0	0.22	0.22
POLE	ENSG00000177084.19_18	ENST00000320574.10_8	['NM_006231.4']	P286R	hg19,12:g.133253184G>C	-52bp	Splice_Gain	0	0.95	0.95
POLE	ENSG00000177084.19	ENST00000320574.10	['NM_006231.4']	P286R	hg38,12:g.132676598G>C	-52bp	Splice_Gain	0	0.95	0.95
POLE	ENSG00000177084.19_18	ENST00000320574.10_8	['NM_006231.4']	P286R	hg19,12:g.133253184G>C	252bp	Splice_Loss	0	0.22	0.22
POLE	ENSG00000177084.19	ENST00000320574.10	['NM_006231.4']	M295R	hg38,12:g.132676571A>C	-25bp	Splice_Gain	0	0.93	0.94
POLE	ENSG00000177084.19	ENST00000320574.10	['NM_006231.4']	M295V	hg38,12:g.132676572T>C	1bp	Splice_Gain	0.01	0.05	0.06
POLE	ENSG00000177084.19_18	ENST00000320574.10_8	['NM_006231.4']	M295R	hg19,12:g.133253157A>C	-25bp	Splice_Gain	0	0.93	0.94
POLE	ENSG00000177084.19	ENST00000320574.10	['NM_006231.4']	M295R	hg38,12:g.132676571A>C	279bp	Splice_Loss	0	0.22	0.22
POLE	ENSG00000177084.19_18	ENST00000320574.10_8	['NM_006231.4']	M295V	hg19,12:g.133253158T>C	1bp	Splice_Gain	0.01	0.05	0.06
POLE	ENSG00000177084.19_18	ENST00000320574.10_8	['NM_006231.4']	M295V	hg19,12:g.133253158T>C	-2bp	Splice_Loss	0	0.05	0.05
POLE	ENSG00000177084.19_18	ENST00000320574.10_8	['NM_006231.4']	M295R	hg19,12:g.133253157A>C	279bp	Splice_Loss	0	0.22	0.22
POLE	ENSG00000177084.19	ENST00000320574.10	['NM_006231.4']	M295V	hg38,12:g.132676572T>C	-2bp	Splice_Loss	0	0.05	0.05
POLE	ENSG00000177084.19	ENST00000320574.10	['NM_006231.4']	S297F	hg38,12:g.132676565G>A	-19bp	Splice_Loss	0	0.93	0.93
POLE	ENSG00000177084.19	ENST00000320574.10	['NM_006231.4']	S297F	hg38,12:g.132676565G>A	-3bp	Splice_Gain	0	0.05	0.05
POLE	ENSG00000177084.19_18	ENST00000320574.10_8	['NM_006231.4']	S297F	hg19,12:g.133253151G>A	-19bp	Splice_Loss	0	0.93	0.93
POLE	ENSG00000177084.19_18	ENST00000320574.10_8	['NM_006231.4']	S297F	hg19,12:g.133253151G>A	-3bp	Splice_Gain	0	0.05	0.05
POLE	ENSG00000177084.19	ENST00000320574.10	['NM_006231.4']	N363K	hg38,12:g.132675752G>C	68bp	Splice_Loss	-0.09	0.58	0.49
POLE	ENSG00000177084.19_18	ENST00000320574.10_8	['NM_006231.4']	N363K	hg19,12:g.133252338G>C	68bp	Splice_Loss	-0.09	0.58	0.49
POLE	ENSG00000177084.19	ENST00000320574.10	['NM_006231.4']	N363K	hg38,12:g.132675752G>C	0bp	Splice_Gain	0	0.05	0.05
POLE	ENSG00000177084.19_18	ENST00000320574.10_8	['NM_006231.4']	N363K	hg19,12:g.133252338G>C	0bp	Splice_Gain	0	0.05	0.05
POLE	ENSG00000177084.19	ENST00000320574.10	['NM_006231.4']	G364W	hg38,12:g.132675751C>A	69bp	Splice_Loss	-0.04	0.58	0.54
POLE	ENSG00000177084.19	ENST00000320574.10	['NM_006231.4']	G364W	hg38,12:g.132675751C>A	199bp	Splice_Gain	0	0.15	0.16
POLE	ENSG00000177084.19_18	ENST00000320574.10_8	['NM_006231.4']	G364W	hg19,12:g.133252337C>A	69bp	Splice_Loss	-0.04	0.58	0.54
POLE	ENSG00000177084.19_18	ENST00000320574.10_8	['NM_006231.4']	G364W	hg19,12:g.133252337C>A	199bp	Splice_Gain	0	0.15	0.16
POLE	ENSG00000177084.19	ENST00000320574.10	['NM_006231.4']	G364R	hg38,12:g.132675751C>T	69bp	Splice_Loss	-0.09	0.58	0.49
POLE	ENSG00000177084.19	ENST00000320574.10	['NM_006231.4']	G364R	hg38,12:g.132675751C>T	-2bp	Splice_Gain	0.01	0.05	0.06
POLE	ENSG00000177084.19_18	ENST00000320574.10_8	['NM_006231.4']	G364R	hg19,12:g.133252337C>T	69bp	Splice_Loss	-0.09	0.58	0.49
POLE	ENSG00000177084.19_18	ENST00000320574.10_8	['NM_006231.4']	G364R	hg19,12:g.133252337C>T	-2bp	Splice_Gain	0.01	0.05	0.06
POLE	ENSG00000177084.19_18	ENST00000320574.10_8	['NM_006231.4']	L424V	hg19,12:g.133250250G>C	-93bp	Splice_Loss	0	0.65	0.65
POLE	ENSG00000177084.19_18	ENST00000320574.10_8	['NM_006231.4']	L424F	hg19,12:g.133250250G>A	-89bp	Splice_Gain	0	0.6	0.6
POLE	ENSG00000177084.19_18	ENST00000320574.10_8	['NM_006231.4']	L424V	hg19,12:g.133250250G>C	-89bp	Splice_Gain	0	0.5	0.5
POLE	ENSG00000177084.19	ENST00000320574.10	['NM_006231.4']	L424F	hg38,12:g.132673664G>A	43bp	Splice_Loss	0	0.91	0.91
POLE	ENSG00000177084.19	ENST00000320574.10	['NM_006231.4']	L424F	hg38,12:g.132673664G>A	-89bp	Splice_Gain	0	0.6	0.6
POLE	ENSG00000177084.19_18	ENST00000320574.10_8	['NM_006231.4']	L424F	hg19,12:g.133250250G>A	43bp	Splice_Loss	0	0.91	0.91
POLE	ENSG00000177084.19	ENST00000320574.10	['NM_006231.4']	L424V	hg38,12:g.132673664G>C	-89bp	Splice_Gain	0	0.5	0.5
POLE	ENSG00000177084.19	ENST00000320574.10	['NM_006231.4']	L424V	hg38,12:g.132673664G>C	-93bp	Splice_Loss	0	0.65	0.65
POLE	ENSG00000177084.19_18	ENST00000320574.10_8	['NM_006231.4']	A456P	hg19,12:g.133249857C>G	6bp	Splice_Loss	-0.02	0.89	0.87
POLE	ENSG00000177084.19	ENST00000320574.10	['NM_006231.4']	A456P	hg38,12:g.132673271C>G	6bp	Splice_Loss	-0.02	0.89	0.87
POLE	ENSG00000177084.19	ENST00000320574.10	['NM_006231.4']	A456P	hg38,12:g.132673271C>G	-19bp	Splice_Gain	0.05	0.07	0.13
POLE	ENSG00000177084.19_18	ENST00000320574.10_8	['NM_006231.4']	A456P	hg19,12:g.133249857C>G	-19bp	Splice_Gain	0.05	0.07	0.13
POLE	ENSG00000177084.19	ENST00000320574.10	['NM_006231.4']	S459F	hg38,12:g.132673261G>A	16bp	Splice_Loss	-0.01	0.89	0.88
POLE	ENSG00000177084.19_18	ENST00000320574.10_8	['NM_006231.4']	S459Y	hg19,12:g.133249847G>T	-9bp	Splice_Loss	-0.01	0.07	0.06
POLE	ENSG00000177084.19_18	ENST00000320574.10_8	['NM_006231.4']	S459Y	hg19,12:g.133249847G>T	16bp	Splice_Gain	0	0.88	0.88
POLE	ENSG00000177084.19_18	ENST00000320574.10_8	['NM_006231.4']	S459F	hg19,12:g.133249847G>A	-9bp	Splice_Gain	0.03	0.08	0.11
POLE	ENSG00000177084.19_18	ENST00000320574.10_8	['NM_006231.4']	S459F	hg19,12:g.133249847G>A	16bp	Splice_Loss	-0.01	0.89	0.88
POLE	ENSG00000177084.19	ENST00000320574.10	['NM_006231.4']	S459F	hg38,12:g.132673261G>A	-9bp	Splice_Gain	0.03	0.08	0.11
POLE	ENSG00000177084.19	ENST00000320574.10	['NM_006231.4']	D462N	hg38,12:g.132673253C>T	-1bp	Splice_Loss	-0.03	0.08	0.05
POLE	ENSG00000177084.19_18	ENST00000320574.10_8	['NM_006231.4']	D462N	hg19,12:g.133249839C>T	-1bp	Splice_Loss	-0.03	0.08	0.05
POLE	ENSG00000177084.19	ENST00000320574.10	['NM_006231.4']	D462N	hg38,12:g.132673253C>T	-21bp	Splice_Gain	0	0.05	0.05
POLE	ENSG00000177084.19_18	ENST00000320574.10_8	['NM_006231.4']	D462N	hg19,12:g.133249839C>T	-21bp	Splice_Gain	0	0.05	0.05
POLE	ENSG00000177084.19	ENST00000320574.10	['NM_006231.4']	T466A	hg38,12:g.132673241T>C	330bp	Splice_Loss	0	0.65	0.65
POLE	ENSG00000177084.19_18	ENST00000320574.10_8	['NM_006231.4']	T466A	hg19,12:g.133249827T>C	11bp	Splice_Gain	0.01	0.07	0.08
POLE	ENSG00000177084.19_18	ENST00000320574.10_8	['NM_006231.4']	T466A	hg19,12:g.133249827T>C	330bp	Splice_Loss	0	0.65	0.65
POLE	ENSG00000177084.19	ENST00000320574.10	['NM_006231.4']	T466A	hg38,12:g.132673241T>C	11bp	Splice_Gain	0.01	0.07	0.08
POLE	ENSG00000177084.19_18	ENST00000320574.10_8	['NM_006231.4']	Y726D	hg19,12:g.133244232A>C	2bp	Splice_Loss	-0.01	0.91	0.9
POLE	ENSG00000177084.19	ENST00000320574.10	['NM_006231.4']	Y726D	hg38,12:g.132667646A>C	2bp	Splice_Loss	-0.01	0.91	0.9
POLE	ENSG00000177084.19_18	ENST00000320574.10_8	['NM_006231.4']	Y726D	hg19,12:g.133244232A>C	91bp	Splice_Gain	0.01	0.07	0.08
POLE	ENSG00000177084.19	ENST00000320574.10	['NM_006231.4']	Y726D	hg38,12:g.132667646A>C	91bp	Splice_Gain	0.01	0.07	0.08
POLE	ENSG00000177084.19_18	ENST00000320574.10_8	['NM_006231.4']	F931S	hg19,12:g.133238185A>G	-4bp	Splice_Gain	0	0.06	0.06
POLE	ENSG00000177084.19_18	ENST00000320574.10_8	['NM_006231.4']	F931S	hg19,12:g.133238185A>G	81bp	Splice_Loss	0	0.29	0.28
POLE	ENSG00000177084.19	ENST00000320574.10	['NM_006231.4']	F931S	hg38,12:g.132661599A>G	-4bp	Splice_Gain	0	0.06	0.06
POLE	ENSG00000177084.19	ENST00000320574.10	['NM_006231.4']	F931S	hg38,12:g.132661599A>G	81bp	Splice_Loss	0	0.29	0.28
POLE	ENSG00000177084.19_18	ENST00000320574.10_8	['NM_006231.4']	R955G	hg19,12:g.133238114T>C	-1bp	Splice_Loss	-0.67	0.88	0.22
POLE	ENSG00000177084.19	ENST00000320574.10	['NM_006231.4']	R955G	hg38,12:g.132661528T>C	-1bp	Splice_Loss	-0.67	0.88	0.22
POLE	ENSG00000177084.19	ENST00000320574.10	['NM_006231.4']	R955G	hg38,12:g.132661528T>C	18bp	Splice_Gain	0.73	0.14	0.87
POLE	ENSG00000177084.19_18	ENST00000320574.10_8	['NM_006231.4']	R955G	hg19,12:g.133238114T>C	18bp	Splice_Gain	0.73	0.14	0.87
POLE	ENSG00000177084.19_18	ENST00000320574.10_8	['NM_006231.4']	Y956F	hg19,12:g.133237748T>A	2bp	Splice_Loss	0	0.91	0.91
POLE	ENSG00000177084.19	ENST00000320574.10	['NM_006231.4']	Y956F	hg38,12:g.132661162T>A	3bp	Splice_Gain	0	0.04	0.04
POLE	ENSG00000177084.19_18	ENST00000320574.10_8	['NM_006231.4']	Y956F	hg19,12:g.133237748T>A	3bp	Splice_Gain	0	0.04	0.04
POLE	ENSG00000177084.19	ENST00000320574.10	['NM_006231.4']	Y956F	hg38,12:g.132661162T>A	2bp	Splice_Loss	0	0.91	0.91
POLE	ENSG00000177084.19_18	ENST00000320574.10_8	['NM_006231.4']	V958L	hg19,12:g.133237743C>A	-13bp	Splice_Gain	0	0.06	0.06
POLE	ENSG00000177084.19	ENST00000320574.10	['NM_006231.4']	V958L	hg38,12:g.132661157C>A	7bp	Splice_Loss	0	0.93	0.93
POLE	ENSG00000177084.19	ENST00000320574.10	['NM_006231.4']	V958L	hg38,12:g.132661157C>A	-13bp	Splice_Gain	0	0.06	0.06
POLE	ENSG00000177084.19_18	ENST00000320574.10_8	['NM_006231.4']	V958L	hg19,12:g.133237743C>A	7bp	Splice_Loss	0	0.93	0.93
POLE	ENSG00000177084.19	ENST00000320574.10	['NM_006231.4']	G977R	hg38,12:g.132661100C>T	-131bp	Splice_Loss	0	0.87	0.86
POLE	ENSG00000177084.19_18	ENST00000320574.10_8	['NM_006231.4']	G977R	hg19,12:g.133237686C>T	-131bp	Splice_Loss	0	0.87	0.86
POLE	ENSG00000177084.19	ENST00000320574.10	['NM_006231.4']	G977R	hg38,12:g.132661100C>T	-2bp	Splice_Gain	0	0.05	0.05
POLE	ENSG00000177084.19_18	ENST00000320574.10_8	['NM_006231.4']	G977R	hg19,12:g.133237686C>T	-2bp	Splice_Gain	0	0.05	0.05
POLE	ENSG00000177084.19_18	ENST00000320574.10_8	['NM_006231.4']	D1129G	hg19,12:g.133234008T>C	313bp	Splice_Gain	0.01	0.25	0.26
POLE	ENSG00000177084.19_18	ENST00000320574.10_8	['NM_006231.4']	D1129G	hg19,12:g.133234008T>C	7bp	Splice_Loss	-0.04	0.9	0.86
POLE	ENSG00000177084.19	ENST00000320574.10	['NM_006231.4']	D1129G	hg38,12:g.132657422T>C	313bp	Splice_Gain	0.01	0.25	0.26
POLE	ENSG00000177084.19	ENST00000320574.10	['NM_006231.4']	D1129G	hg38,12:g.132657422T>C	7bp	Splice_Loss	-0.04	0.9	0.86
POLE	ENSG00000177084.19_18	ENST00000320574.10_8	['NM_006231.4']	I1183N	hg19,12:g.133233756A>T	-2bp	Splice_Gain	0.07	0.08	0.15
POLE	ENSG00000177084.19_18	ENST00000320574.10_8	['NM_006231.4']	I1183N	hg19,12:g.133233756A>T	-34bp	Splice_Loss	-0.01	0.9	0.89
POLE	ENSG00000177084.19	ENST00000320574.10	['NM_006231.4']	I1183N	hg38,12:g.132657170A>T	-34bp	Splice_Loss	-0.01	0.9	0.89
POLE	ENSG00000177084.19	ENST00000320574.10	['NM_006231.4']	I1183N	hg38,12:g.132657170A>T	-2bp	Splice_Gain	0.07	0.08	0.15
POLE	ENSG00000177084.19_18	ENST00000320574.10_8	['NM_006231.4']	I1362T	hg19,12:g.133225579A>G	79bp	Splice_Loss	-0.01	0.82	0.81
POLE	ENSG00000177084.19	ENST00000320574.10	['NM_006231.4']	I1362T	hg38,12:g.132648993A>G	-1bp	Splice_Gain	0	0.05	0.05
POLE	ENSG00000177084.19	ENST00000320574.10	['NM_006231.4']	I1362T	hg38,12:g.132648993A>G	79bp	Splice_Loss	-0.01	0.82	0.81
POLE	ENSG00000177084.19_18	ENST00000320574.10_8	['NM_006231.4']	I1362T	hg19,12:g.133225579A>G	-1bp	Splice_Gain	0	0.05	0.05
POLE	ENSG00000177084.19	ENST00000320574.10	['NM_006231.4']	L1831P	hg38,12:g.132639185A>G	41bp	Splice_Loss	0	0.13	0.12
POLE	ENSG00000177084.19	ENST00000320574.10	['NM_006231.4']	L1831P	hg38,12:g.132639185A>G	48bp	Splice_Gain	0	0.06	0.07
POLE	ENSG00000177084.19_18	ENST00000320574.10_8	['NM_006231.4']	L1831P	hg19,12:g.133215771A>G	41bp	Splice_Loss	0	0.13	0.12
POLE	ENSG00000177084.19_18	ENST00000320574.10_8	['NM_006231.4']	L1831P	hg19,12:g.133215771A>G	48bp	Splice_Gain	0	0.06	0.07
POLE	ENSG00000177084.19_18	ENST00000320574.10_8	['NM_006231.4']	E1956V	hg19,12:g.133210909T>A	51bp	Splice_Loss	0	0.1	0.09
POLE	ENSG00000177084.19_18	ENST00000320574.10_8	['NM_006231.4']	E1956V	hg19,12:g.133210909T>A	55bp	Splice_Gain	0	0.69	0.7
POLE	ENSG00000177084.19	ENST00000320574.10	['NM_006231.4']	E1956V	hg38,12:g.132634323T>A	55bp	Splice_Gain	0	0.69	0.7
POLE	ENSG00000177084.19	ENST00000320574.10	['NM_006231.4']	E1956V	hg38,12:g.132634323T>A	51bp	Splice_Loss	0	0.1	0.09
POLE	ENSG00000177084.19_18	ENST00000320574.10_8	['NM_006231.4']	L2216P	hg19,12:g.133202241A>G	-10bp	Splice_Gain	0	0.91	0.91
POLE	ENSG00000177084.19_18	ENST00000320574.10_8	['NM_006231.4']	L2216P	hg19,12:g.133202241A>G	73bp	Splice_Loss	0	0.19	0.19
POLE	ENSG00000177084.19	ENST00000320574.10	['NM_006231.4']	L2216P	hg38,12:g.132625655A>G	-10bp	Splice_Gain	0	0.91	0.91
POLE	ENSG00000177084.19	ENST00000320574.10	['NM_006231.4']	L2216P	hg38,12:g.132625655A>G	73bp	Splice_Loss	0	0.19	0.19
POLE	ENSG00000177084.19	ENST00000320574.10	['NM_006231.4']	W2276C	hg38,12:g.132624730C>A	-25bp	Splice_Loss	0	0.05	0.05
POLE	ENSG00000177084.19	ENST00000320574.10	['NM_006231.4']	W2276C	hg38,12:g.132624730C>A	2bp	Splice_Gain	0	0.05	0.05
POLE	ENSG00000177084.19_18	ENST00000320574.10_8	['NM_006231.4']	W2276C	hg19,12:g.133201316C>A	-25bp	Splice_Loss	0	0.05	0.05
POLE	ENSG00000177084.19_18	ENST00000320574.10_8	['NM_006231.4']	W2276C	hg19,12:g.133201316C>A	2bp	Splice_Gain	0	0.05	0.05
POLD1	ENSG00000062822.16_11	ENST00000440232.7_5	['NM_002691.4']	L266R	hg19,19:g.50905749T>G	120bp	Splice_Gain	0	0.89	0.89
POLD1	ENSG00000062822.16_11	ENST00000440232.7_5	['NM_002691.4']	L266R	hg19,19:g.50905749T>G	43bp	Splice_Loss	-0.01	0.81	0.8
POLD1	ENSG00000062822.16	ENST00000440232.7	['NM_002691.4']	L266R	hg38,19:g.50402492T>G	120bp	Splice_Gain	0	0.89	0.89
POLD1	ENSG00000062822.16	ENST00000440232.7	['NM_002691.4']	L266R	hg38,19:g.50402492T>G	43bp	Splice_Loss	-0.01	0.81	0.8
POLD1	ENSG00000062822.16_11	ENST00000440232.7_5	['NM_002691.4']	S314G	hg19,19:g.50905968A>G	198bp	Splice_Gain	0.04	0.35	0.39
POLD1	ENSG00000062822.16_11	ENST00000440232.7_5	['NM_002691.4']	S314G	hg19,19:g.50905968A>G	-99bp	Splice_Loss	-0.01	0.89	0.88
POLD1	ENSG00000062822.16	ENST00000440232.7	['NM_002691.4']	S314G	hg38,19:g.50402711A>G	-99bp	Splice_Loss	-0.01	0.89	0.88
POLD1	ENSG00000062822.16_11	ENST00000440232.7_5	['NM_002691.4']	S314T	hg19,19:g.50905969G>C	29bp	Splice_Gain	0.03	0.85	0.88
POLD1	ENSG00000062822.16_11	ENST00000440232.7_5	['NM_002691.4']	S314T	hg19,19:g.50905969G>C	197bp	Splice_Loss	-0.02	0.35	0.33
POLD1	ENSG00000062822.16	ENST00000440232.7	['NM_002691.4']	S314T	hg38,19:g.50402712G>C	29bp	Splice_Gain	0.03	0.85	0.88
POLD1	ENSG00000062822.16	ENST00000440232.7	['NM_002691.4']	S314T	hg38,19:g.50402712G>C	197bp	Splice_Loss	-0.02	0.35	0.33
POLD1	ENSG00000062822.16	ENST00000440232.7	['NM_002691.4']	S314G	hg38,19:g.50402711A>G	198bp	Splice_Gain	0.04	0.35	0.39
POLD1	ENSG00000062822.16	ENST00000440232.7	['NM_002691.4']	I317N	hg38,19:g.50402721T>A	20bp	Splice_Gain	0.01	0.85	0.86
POLD1	ENSG00000062822.16_11	ENST00000440232.7_5	['NM_002691.4']	I317N	hg19,19:g.50905978T>A	-4bp	Splice_Loss	-0.01	0.06	0.05
POLD1	ENSG00000062822.16	ENST00000440232.7	['NM_002691.4']	I317N	hg38,19:g.50402721T>A	-4bp	Splice_Loss	-0.01	0.06	0.05
POLD1	ENSG00000062822.16_11	ENST00000440232.7_5	['NM_002691.4']	I317N	hg19,19:g.50905978T>A	20bp	Splice_Gain	0.01	0.85	0.86
POLD1	ENSG00000062822.16	ENST00000440232.7	['NM_002691.4']	Q336P	hg38,19:g.50403089A>C	2bp	Splice_Loss	-0.18	0.23	0.05
POLD1	ENSG00000062822.16	ENST00000440232.7	['NM_002691.4']	Q336P	hg38,19:g.50403089A>C	-36bp	Splice_Gain	0.02	0.77	0.79
POLD1	ENSG00000062822.16_11	ENST00000440232.7_5	['NM_002691.4']	Q336P	hg19,19:g.50906346A>C	2bp	Splice_Loss	-0.18	0.23	0.05
POLD1	ENSG00000062822.16_11	ENST00000440232.7_5	['NM_002691.4']	Q336P	hg19,19:g.50906346A>C	-36bp	Splice_Gain	0.02	0.77	0.79
POLD1	ENSG00000062822.16_11	ENST00000440232.7_5	['NM_002691.4']	W381C	hg19,19:g.50906755G>T	-1bp	Splice_Gain	0	0.05	0.05
POLD1	ENSG00000062822.16	ENST00000440232.7	['NM_002691.4']	W381C	hg38,19:g.50403498G>T	-1bp	Splice_Gain	0	0.05	0.05
POLD1	ENSG00000062822.16_11	ENST00000440232.7_5	['NM_002691.4']	W381C	hg19,19:g.50906755G>T	-5bp	Splice_Loss	0	0.93	0.93
POLD1	ENSG00000062822.16_11	ENST00000440232.7_5	['NM_002691.4']	W381R	hg19,19:g.50906753T>A	2bp	Splice_Gain	0.14	0.05	0.19
POLD1	ENSG00000062822.16_11	ENST00000440232.7_5	['NM_002691.4']	W381R	hg19,19:g.50906753T>A	-3bp	Splice_Loss	-0.01	0.95	0.94
POLD1	ENSG00000062822.16	ENST00000440232.7	['NM_002691.4']	W381R	hg38,19:g.50403496T>A	2bp	Splice_Gain	0.14	0.05	0.19
POLD1	ENSG00000062822.16	ENST00000440232.7	['NM_002691.4']	W381R	hg38,19:g.50403496T>A	-3bp	Splice_Loss	-0.01	0.95	0.94
POLD1	ENSG00000062822.16_11	ENST00000440232.7_5	['NM_002691.4']	W381S	hg19,19:g.50906754G>C	-4bp	Splice_Gain	0	0.93	0.93
POLD1	ENSG00000062822.16_11	ENST00000440232.7_5	['NM_002691.4']	W381S	hg19,19:g.50906754G>C	-1bp	Splice_Loss	0	0.05	0.05
POLD1	ENSG00000062822.16	ENST00000440232.7	['NM_002691.4']	W381S	hg38,19:g.50403497G>C	-4bp	Splice_Gain	0	0.93	0.93
POLD1	ENSG00000062822.16	ENST00000440232.7	['NM_002691.4']	W381S	hg38,19:g.50403497G>C	-1bp	Splice_Loss	0	0.05	0.05
POLD1	ENSG00000062822.16	ENST00000440232.7	['NM_002691.4']	W381C	hg38,19:g.50403498G>T	-5bp	Splice_Loss	0	0.93	0.93
POLD1	ENSG00000062822.16	ENST00000440232.7	['NM_002691.4']	S382P	hg38,19:g.50403499T>C	-2bp	Splice_Gain	0	0.05	0.05
POLD1	ENSG00000062822.16_11	ENST00000440232.7_5	['NM_002691.4']	S382P	hg19,19:g.50906756T>C	-2bp	Splice_Gain	0	0.05	0.05
POLD1	ENSG00000062822.16_11	ENST00000440232.7_5	['NM_002691.4']	S382P	hg19,19:g.50906756T>C	-3bp	Splice_Loss	0	0.05	0.05
POLD1	ENSG00000062822.16	ENST00000440232.7	['NM_002691.4']	S382P	hg38,19:g.50403499T>C	-3bp	Splice_Loss	0	0.05	0.05
POLD1	ENSG00000062822.16	ENST00000440232.7	['NM_002691.4']	Y396S	hg38,19:g.50403542A>C	11bp	Splice_Gain	0	0.05	0.06
POLD1	ENSG00000062822.16	ENST00000440232.7	['NM_002691.4']	Y396S	hg38,19:g.50403542A>C	2bp	Splice_Loss	0	0.05	0.05
POLD1	ENSG00000062822.16_11	ENST00000440232.7_5	['NM_002691.4']	Y396S	hg19,19:g.50906799A>C	2bp	Splice_Loss	0	0.05	0.05
POLD1	ENSG00000062822.16_11	ENST00000440232.7_5	['NM_002691.4']	Y396S	hg19,19:g.50906799A>C	11bp	Splice_Gain	0	0.05	0.06
POLD1	ENSG00000062822.16_11	ENST00000440232.7_5	['NM_002691.4']	F401L	hg19,19:g.50906813T>C	0bp	Splice_Gain	0	0.05	0.05
POLD1	ENSG00000062822.16_11	ENST00000440232.7_5	['NM_002691.4']	F401L	hg19,19:g.50906813T>C	41bp	Splice_Loss	0	0.93	0.93
POLD1	ENSG00000062822.16	ENST00000440232.7	['NM_002691.4']	D402V	hg38,19:g.50403560A>T	37bp	Splice_Loss	0	0.93	0.93
POLD1	ENSG00000062822.16_11	ENST00000440232.7_5	['NM_002691.4']	D402V	hg19,19:g.50906817A>T	-2bp	Splice_Gain	0	0.05	0.05
POLD1	ENSG00000062822.16_11	ENST00000440232.7_5	['NM_002691.4']	D402V	hg19,19:g.50906817A>T	37bp	Splice_Loss	0	0.93	0.93
POLD1	ENSG00000062822.16	ENST00000440232.7	['NM_002691.4']	D402V	hg38,19:g.50403560A>T	-2bp	Splice_Gain	0	0.05	0.05
POLD1	ENSG00000062822.16_11	ENST00000440232.7_5	['NM_002691.4']	Y405C	hg19,19:g.50906826A>G	36bp	Splice_Gain	0	0.05	0.05
POLD1	ENSG00000062822.16_11	ENST00000440232.7_5	['NM_002691.4']	Y405C	hg19,19:g.50906826A>G	28bp	Splice_Loss	0	0.95	0.95
POLD1	ENSG00000062822.16	ENST00000440232.7	['NM_002691.4']	S408P	hg38,19:g.50403577T>C	20bp	Splice_Loss	0	0.93	0.93
POLD1	ENSG00000062822.16	ENST00000440232.7	['NM_002691.4']	S408P	hg38,19:g.50403577T>C	4bp	Splice_Gain	0	0.05	0.05
POLD1	ENSG00000062822.16_11	ENST00000440232.7_5	['NM_002691.4']	S408P	hg19,19:g.50906834T>C	20bp	Splice_Loss	0	0.93	0.93
POLD1	ENSG00000062822.16_11	ENST00000440232.7_5	['NM_002691.4']	S408P	hg19,19:g.50906834T>C	4bp	Splice_Gain	0	0.05	0.05
POLD1	ENSG00000062822.16_11	ENST00000440232.7_5	['NM_002691.4']	F418C	hg19,19:g.50909449T>G	-63bp	Splice_Loss	-0.02	0.19	0.17
POLD1	ENSG00000062822.16	ENST00000440232.7	['NM_002691.4']	F418C	hg38,19:g.50406192T>G	-10bp	Splice_Gain	0.01	0.79	0.8
POLD1	ENSG00000062822.16_11	ENST00000440232.7_5	['NM_002691.4']	F418C	hg19,19:g.50909449T>G	-10bp	Splice_Gain	0.01	0.79	0.8
POLD1	ENSG00000062822.16	ENST00000440232.7	['NM_002691.4']	F418C	hg38,19:g.50406192T>G	-63bp	Splice_Loss	-0.02	0.19	0.17
POLD1	ENSG00000062822.16_11	ENST00000440232.7_5	['NM_002691.4']	F436S	hg19,19:g.50909503T>C	-64bp	Splice_Gain	0.02	0.79	0.81
POLD1	ENSG00000062822.16_11	ENST00000440232.7_5	['NM_002691.4']	F436S	hg19,19:g.50909503T>C	5bp	Splice_Loss	-0.16	0.3	0.14
POLD1	ENSG00000062822.16	ENST00000440232.7	['NM_002691.4']	F436S	hg38,19:g.50406246T>C	5bp	Splice_Loss	-0.16	0.3	0.14
POLD1	ENSG00000062822.16	ENST00000440232.7	['NM_002691.4']	F436S	hg38,19:g.50406246T>C	-64bp	Splice_Gain	0.02	0.79	0.81
POLD1	ENSG00000062822.16_11	ENST00000440232.7_5	['NM_002691.4']	T441K	hg19,19:g.50909518C>A	-10bp	Splice_Loss	-0.01	0.17	0.16
POLD1	ENSG00000062822.16_11	ENST00000440232.7_5	['NM_002691.4']	T441K	hg19,19:g.50909518C>A	-79bp	Splice_Gain	0.01	0.79	0.8
POLD1	ENSG00000062822.16	ENST00000440232.7	['NM_002691.4']	T441K	hg38,19:g.50406261C>A	-79bp	Splice_Gain	0.01	0.79	0.8
POLD1	ENSG00000062822.16	ENST00000440232.7	['NM_002691.4']	T441K	hg38,19:g.50406261C>A	-10bp	Splice_Loss	-0.01	0.17	0.16
POLD1	ENSG00000062822.16_11	ENST00000440232.7_5	['NM_002691.4']	M459K	hg19,19:g.50909572T>A	-64bp	Splice_Gain	0	0.3	0.3
POLD1	ENSG00000062822.16	ENST00000440232.7	['NM_002691.4']	M459K	hg38,19:g.50406315T>A	-64bp	Splice_Loss	0	0.17	0.17
POLD1	ENSG00000062822.16	ENST00000440232.7	['NM_002691.4']	M459K	hg38,19:g.50406315T>A	-64bp	Splice_Gain	0	0.3	0.3
POLD1	ENSG00000062822.16_11	ENST00000440232.7_5	['NM_002691.4']	M459K	hg19,19:g.50909572T>A	-64bp	Splice_Loss	0	0.17	0.17
POLD1	ENSG00000062822.16	ENST00000440232.7	['NM_002691.4']	L460R	hg38,19:g.50406318T>G	-26bp	Splice_Gain	0.01	0.06	0.07
POLD1	ENSG00000062822.16_11	ENST00000440232.7_5	['NM_002691.4']	L460R	hg19,19:g.50909575T>G	-67bp	Splice_Loss	-0.02	0.3	0.28
POLD1	ENSG00000062822.16_11	ENST00000440232.7_5	['NM_002691.4']	L460R	hg19,19:g.50909575T>G	-26bp	Splice_Gain	0.01	0.06	0.07
POLD1	ENSG00000062822.16	ENST00000440232.7	['NM_002691.4']	L460R	hg38,19:g.50406318T>G	-67bp	Splice_Loss	-0.02	0.3	0.28
POLD1	ENSG00000062822.16	ENST00000440232.7	['NM_002691.4']	Y511F	hg38,19:g.50407020A>T	-37bp	Splice_Loss	-0.01	0.89	0.88
POLD1	ENSG00000062822.16	ENST00000440232.7	['NM_002691.4']	Y511F	hg38,19:g.50407020A>T	11bp	Splice_Gain	0.06	0.06	0.12
POLD1	ENSG00000062822.16_11	ENST00000440232.7_5	['NM_002691.4']	Y511F	hg19,19:g.50910277A>T	11bp	Splice_Gain	0.06	0.06	0.12
POLD1	ENSG00000062822.16_11	ENST00000440232.7_5	['NM_002691.4']	Y511F	hg19,19:g.50910277A>T	-37bp	Splice_Loss	-0.01	0.89	0.88
POLD1	ENSG00000062822.16_11	ENST00000440232.7_5	['NM_002691.4']	L513P	hg19,19:g.50910283T>C	5bp	Splice_Gain	0	0.06	0.06
POLD1	ENSG00000062822.16_11	ENST00000440232.7_5	['NM_002691.4']	L513P	hg19,19:g.50910283T>C	-43bp	Splice_Loss	0	0.89	0.88
POLD1	ENSG00000062822.16	ENST00000440232.7	['NM_002691.4']	L513P	hg38,19:g.50407026T>C	5bp	Splice_Gain	0	0.06	0.06
POLD1	ENSG00000062822.16	ENST00000440232.7	['NM_002691.4']	L513P	hg38,19:g.50407026T>C	-43bp	Splice_Loss	0	0.89	0.88
POLD1	ENSG00000062822.16_11	ENST00000440232.7_5	['NM_002691.4']	L547P	hg19,19:g.50910385T>C	2bp	Splice_Gain	0	0.05	0.05
POLD1	ENSG00000062822.16_11	ENST00000440232.7_5	['NM_002691.4']	L547P	hg19,19:g.50910385T>C	46bp	Splice_Loss	0	0.91	0.91
POLD1	ENSG00000062822.16	ENST00000440232.7	['NM_002691.4']	L547P	hg38,19:g.50407128T>C	2bp	Splice_Gain	0	0.05	0.05
POLD1	ENSG00000062822.16	ENST00000440232.7	['NM_002691.4']	L547P	hg38,19:g.50407128T>C	46bp	Splice_Loss	0	0.91	0.91
POLD1	ENSG00000062822.16	ENST00000440232.7	['NM_002691.4']	G583E	hg38,19:g.50407388G>A	27bp	Splice_Gain	0	0.93	0.93
POLD1	ENSG00000062822.16	ENST00000440232.7	['NM_002691.4']	G583E	hg38,19:g.50407388G>A	5bp	Splice_Loss	0	0.05	0.05
POLD1	ENSG00000062822.16_11	ENST00000440232.7_5	['NM_002691.4']	G583E	hg19,19:g.50910645G>A	5bp	Splice_Loss	0	0.05	0.05
POLD1	ENSG00000062822.16_11	ENST00000440232.7_5	['NM_002691.4']	G583E	hg19,19:g.50910645G>A	27bp	Splice_Gain	0	0.93	0.93
POLD1	ENSG00000062822.16	ENST00000440232.7	['NM_002691.4']	I598T	hg38,19:g.50408802T>C	-95bp	Splice_Gain	0	0.17	0.17
POLD1	ENSG00000062822.16_11	ENST00000440232.7_5	['NM_002691.4']	I598T	hg19,19:g.50912059T>C	-95bp	Splice_Gain	0	0.17	0.17
POLD1	ENSG00000062822.16	ENST00000440232.7	['NM_002691.4']	I598T	hg38,19:g.50408802T>C	-17bp	Splice_Loss	0	0.88	0.88
POLD1	ENSG00000062822.16_11	ENST00000440232.7_5	['NM_002691.4']	I598T	hg19,19:g.50912059T>C	-17bp	Splice_Loss	0	0.88	0.88
POLD1	ENSG00000062822.16_11	ENST00000440232.7_5	['NM_002691.4']	T620R	hg19,19:g.50912125C>G	-161bp	Splice_Gain	0.01	0.17	0.18
POLD1	ENSG00000062822.16_11	ENST00000440232.7_5	['NM_002691.4']	T620R	hg19,19:g.50912125C>G	33bp	Splice_Loss	-0.02	0.84	0.82
POLD1	ENSG00000062822.16	ENST00000440232.7	['NM_002691.4']	T620R	hg38,19:g.50408868C>G	-161bp	Splice_Gain	0.01	0.17	0.18
POLD1	ENSG00000062822.16	ENST00000440232.7	['NM_002691.4']	T620R	hg38,19:g.50408868C>G	33bp	Splice_Loss	-0.02	0.84	0.82
POLD1	ENSG00000062822.16	ENST00000440232.7	['NM_002691.4']	G702S	hg38,19:g.50409616G>A	-22bp	Splice_Gain	0.09	0.5	0.6
POLD1	ENSG00000062822.16_11	ENST00000440232.7_5	['NM_002691.4']	G702S	hg19,19:g.50912873G>A	50bp	Splice_Loss	-0.08	0.79	0.71
POLD1	ENSG00000062822.16_11	ENST00000440232.7_5	['NM_002691.4']	G702S	hg19,19:g.50912873G>A	-22bp	Splice_Gain	0.09	0.5	0.6
POLD1	ENSG00000062822.16	ENST00000440232.7	['NM_002691.4']	G702S	hg38,19:g.50409616G>A	50bp	Splice_Loss	-0.08	0.79	0.71
POLD1	ENSG00000062822.16_11	ENST00000440232.7_5	['NM_002691.4']	G709D	hg19,19:g.50912895G>A	28bp	Splice_Gain	0.15	0.74	0.89
POLD1	ENSG00000062822.16	ENST00000440232.7	['NM_002691.4']	G709D	hg38,19:g.50409638G>A	-44bp	Splice_Loss	-0.3	0.68	0.38
POLD1	ENSG00000062822.16	ENST00000440232.7	['NM_002691.4']	G709D	hg38,19:g.50409638G>A	28bp	Splice_Gain	0.15	0.74	0.89
POLD1	ENSG00000062822.16_11	ENST00000440232.7_5	['NM_002691.4']	G709D	hg19,19:g.50912895G>A	-44bp	Splice_Loss	-0.3	0.68	0.38
POLD1	ENSG00000062822.16	ENST00000440232.7	['NM_002691.4']	V751E	hg38,19:g.50413743T>A	2bp	Splice_Gain	0.01	0.05	0.06
POLD1	ENSG00000062822.16_11	ENST00000440232.7_5	['NM_002691.4']	V751E	hg19,19:g.50917000T>A	-1bp	Splice_Loss	-0.03	0.89	0.86
POLD1	ENSG00000062822.16_11	ENST00000440232.7_5	['NM_002691.4']	V751E	hg19,19:g.50917000T>A	2bp	Splice_Gain	0.01	0.05	0.06
POLD1	ENSG00000062822.16	ENST00000440232.7	['NM_002691.4']	V751E	hg38,19:g.50413743T>A	-1bp	Splice_Loss	-0.03	0.89	0.86
POLD1	ENSG00000062822.16_11	ENST00000440232.7_5	['NM_002691.4']	S783L	hg19,19:g.50917096C>T	26bp	Splice_Gain	0	0.05	0.05
POLD1	ENSG00000062822.16_11	ENST00000440232.7_5	['NM_002691.4']	S783L	hg19,19:g.50917096C>T	2bp	Splice_Loss	0	0.06	0.05
POLD1	ENSG00000062822.16	ENST00000440232.7	['NM_002691.4']	S783L	hg38,19:g.50413839C>T	2bp	Splice_Loss	0	0.06	0.05
POLD1	ENSG00000062822.16	ENST00000440232.7	['NM_002691.4']	S783L	hg38,19:g.50413839C>T	26bp	Splice_Gain	0	0.05	0.05
POLD1	ENSG00000062822.16	ENST00000440232.7	['NM_002691.4']	Y801C	hg38,19:g.50414828A>G	-13bp	Splice_Loss	-0.01	0.81	0.8
POLD1	ENSG00000062822.16	ENST00000440232.7	['NM_002691.4']	Y801C	hg38,19:g.50414828A>G	13bp	Splice_Gain	0.02	0.14	0.17
POLD1	ENSG00000062822.16_11	ENST00000440232.7_5	['NM_002691.4']	Y801C	hg19,19:g.50918085A>G	-13bp	Splice_Loss	-0.01	0.81	0.8
POLD1	ENSG00000062822.16_11	ENST00000440232.7_5	['NM_002691.4']	Y801C	hg19,19:g.50918085A>G	13bp	Splice_Gain	0.02	0.14	0.17
POLD1	ENSG00000062822.16_11	ENST00000440232.7_5	['NM_002691.4']	L851P	hg19,19:g.50918235T>C	-137bp	Splice_Gain	0	0.17	0.18
POLD1	ENSG00000062822.16_11	ENST00000440232.7_5	['NM_002691.4']	L851P	hg19,19:g.50918235T>C	12bp	Splice_Loss	0	0.86	0.86
POLD1	ENSG00000062822.16	ENST00000440232.7	['NM_002691.4']	L851P	hg38,19:g.50414978T>C	-137bp	Splice_Gain	0	0.17	0.18
POLD1	ENSG00000062822.16	ENST00000440232.7	['NM_002691.4']	L851P	hg38,19:g.50414978T>C	12bp	Splice_Loss	0	0.86	0.86
POLD1	ENSG00000062822.16	ENST00000440232.7	['NM_002691.4']	L872P	hg38,19:g.50415488T>C	-50bp	Splice_Loss	0	0.89	0.89
POLD1	ENSG00000062822.16	ENST00000440232.7	['NM_002691.4']	L872P	hg38,19:g.50415488T>C	102bp	Splice_Gain	0	0.58	0.58
POLD1	ENSG00000062822.16_11	ENST00000440232.7_5	['NM_002691.4']	L872P	hg19,19:g.50918745T>C	102bp	Splice_Gain	0	0.58	0.58
POLD1	ENSG00000062822.16_11	ENST00000440232.7_5	['NM_002691.4']	L872P	hg19,19:g.50918745T>C	-50bp	Splice_Loss	0	0.89	0.89
POLD1	ENSG00000062822.16_11	ENST00000440232.7_5	['NM_002691.4']	D893G	hg19,19:g.50918808A>G	39bp	Splice_Gain	0	0.49	0.5
POLD1	ENSG00000062822.16	ENST00000440232.7	['NM_002691.4']	D893G	hg38,19:g.50415551A>G	39bp	Splice_Gain	0	0.49	0.5
POLD1	ENSG00000062822.16	ENST00000440232.7	['NM_002691.4']	D893G	hg38,19:g.50415551A>G	8bp	Splice_Loss	-0.03	0.21	0.18
POLD1	ENSG00000062822.16_11	ENST00000440232.7_5	['NM_002691.4']	D893G	hg19,19:g.50918808A>G	8bp	Splice_Loss	-0.03	0.21	0.18
POLD1	ENSG00000142539.9_12	ENST00000599632.1_3		L967P	hg19,19:g.50919732T>C	49bp	Splice_Gain	0	0.09	0.09
POLD1	ENSG00000142539.9_12	ENST00000599632.1_3		L967P	hg19,19:g.50919732T>C	53bp	Splice_Loss	-0.03	0.69	0.67
POLD1	ENSG00000142539.9	ENST00000599632.1		L967P	hg38,19:g.50416475T>C	49bp	Splice_Gain	0	0.09	0.09
POLD1	ENSG00000142539.9	ENST00000599632.1		L967P	hg38,19:g.50416475T>C	53bp	Splice_Loss	-0.03	0.69	0.67
POLD1	ENSG00000062822.16_11	ENST00000440232.7_5	['NM_002691.4']	L967P	hg19,19:g.50919732T>C	49bp	Splice_Gain	0	0.09	0.09
POLD1	ENSG00000062822.16_11	ENST00000440232.7_5	['NM_002691.4']	L967P	hg19,19:g.50919732T>C	53bp	Splice_Loss	-0.03	0.69	0.67
POLD1	ENSG00000062822.16	ENST00000440232.7	['NM_002691.4']	L967P	hg38,19:g.50416475T>C	53bp	Splice_Loss	-0.03	0.69	0.67
POLD1	ENSG00000062822.16	ENST00000440232.7	['NM_002691.4']	L967P	hg38,19:g.50416475T>C	49bp	Splice_Gain	0	0.09	0.09
POLD1	ENSG00000142539.9	ENST00000599632.1		F970S	hg38,19:g.50416484T>C	40bp	Splice_Gain	0	0.09	0.09
POLD1	ENSG00000142539.9	ENST00000599632.1		F970S	hg38,19:g.50416484T>C	44bp	Splice_Loss	-0.04	0.69	0.66
POLD1	ENSG00000062822.16_11	ENST00000440232.7_5	['NM_002691.4']	F970S	hg19,19:g.50919741T>C	40bp	Splice_Gain	0	0.09	0.09
POLD1	ENSG00000062822.16_11	ENST00000440232.7_5	['NM_002691.4']	F970S	hg19,19:g.50919741T>C	44bp	Splice_Loss	-0.04	0.69	0.66
POLD1	ENSG00000062822.16	ENST00000440232.7	['NM_002691.4']	F970S	hg38,19:g.50416484T>C	40bp	Splice_Gain	0	0.09	0.09
POLD1	ENSG00000062822.16	ENST00000440232.7	['NM_002691.4']	F970S	hg38,19:g.50416484T>C	44bp	Splice_Loss	-0.04	0.69	0.66
POLD1	ENSG00000142539.9_12	ENST00000599632.1_3		F970S	hg19,19:g.50919741T>C	40bp	Splice_Gain	0	0.09	0.09
POLD1	ENSG00000142539.9_12	ENST00000599632.1_3		F970S	hg19,19:g.50919741T>C	44bp	Splice_Loss	-0.04	0.69	0.66
POLD1	ENSG00000062822.16_11	ENST00000440232.7_5	['NM_002691.4']	C1012Y	hg19,19:g.50919948G>A	-163bp	Splice_Loss	-0.01	0.52	0.51
POLD1	ENSG00000142539.9_12	ENST00000599632.1_3		C1012Y	hg19,19:g.50919948G>A	32bp	Splice_Gain	0.01	0.87	0.89
POLD1	ENSG00000062822.16_11	ENST00000440232.7_5	['NM_002691.4']	C1012Y	hg19,19:g.50919948G>A	32bp	Splice_Gain	0.01	0.87	0.89
POLD1	ENSG00000142539.9_12	ENST00000599632.1_3		C1012Y	hg19,19:g.50919948G>A	-163bp	Splice_Loss	-0.01	0.52	0.51
POLD1	ENSG00000062822.16	ENST00000440232.7	['NM_002691.4']	C1012Y	hg38,19:g.50416691G>A	-163bp	Splice_Loss	-0.01	0.52	0.51
POLD1	ENSG00000062822.16	ENST00000440232.7	['NM_002691.4']	C1012Y	hg38,19:g.50416691G>A	32bp	Splice_Gain	0.01	0.87	0.89
POLD1	ENSG00000142539.9	ENST00000599632.1		C1012Y	hg38,19:g.50416691G>A	-163bp	Splice_Loss	-0.01	0.52	0.51
POLD1	ENSG00000142539.9	ENST00000599632.1		C1012Y	hg38,19:g.50416691G>A	32bp	Splice_Gain	0.01	0.87	0.89
POLD1	ENSG00000142539.9_12	ENST00000599632.1_3		G1014D	hg19,19:g.50919954G>A	26bp	Splice_Gain	0.01	0.89	0.9
POLD1	ENSG00000062822.16	ENST00000440232.7	['NM_002691.4']	G1014D	hg38,19:g.50416697G>A	-47bp	Splice_Loss	-0.01	0.08	0.07
POLD1	ENSG00000062822.16	ENST00000440232.7	['NM_002691.4']	G1014D	hg38,19:g.50416697G>A	26bp	Splice_Gain	0.01	0.89	0.9
POLD1	ENSG00000062822.16_11	ENST00000440232.7_5	['NM_002691.4']	G1014D	hg19,19:g.50919954G>A	-47bp	Splice_Loss	-0.01	0.08	0.07
POLD1	ENSG00000062822.16_11	ENST00000440232.7_5	['NM_002691.4']	G1014D	hg19,19:g.50919954G>A	26bp	Splice_Gain	0.01	0.89	0.9
POLD1	ENSG00000142539.9	ENST00000599632.1		G1014D	hg38,19:g.50416697G>A	-47bp	Splice_Loss	-0.01	0.08	0.07
POLD1	ENSG00000142539.9	ENST00000599632.1		G1014D	hg38,19:g.50416697G>A	26bp	Splice_Gain	0.01	0.89	0.9
POLD1	ENSG00000142539.9_12	ENST00000599632.1_3		G1014D	hg19,19:g.50919954G>A	-47bp	Splice_Loss	-0.01	0.08	0.07
POLD1	ENSG00000142539.9_12	ENST00000599632.1_3		C1015R	hg19,19:g.50919956T>C	-171bp	Splice_Loss	-0.01	0.52	0.52
POLD1	ENSG00000142539.9	ENST00000599632.1		C1015R	hg38,19:g.50416699T>C	24bp	Splice_Gain	0.01	0.87	0.88
POLD1	ENSG00000062822.16_11	ENST00000440232.7_5	['NM_002691.4']	C1015R	hg19,19:g.50919956T>C	-171bp	Splice_Loss	-0.01	0.52	0.52
POLD1	ENSG00000142539.9	ENST00000599632.1		C1015R	hg38,19:g.50416699T>C	-171bp	Splice_Loss	-0.01	0.52	0.52
POLD1	ENSG00000062822.16	ENST00000440232.7	['NM_002691.4']	C1015R	hg38,19:g.50416699T>C	-171bp	Splice_Loss	-0.01	0.52	0.52
POLD1	ENSG00000062822.16	ENST00000440232.7	['NM_002691.4']	C1015R	hg38,19:g.50416699T>C	24bp	Splice_Gain	0.01	0.87	0.88
POLD1	ENSG00000142539.9_12	ENST00000599632.1_3		C1015R	hg19,19:g.50919956T>C	24bp	Splice_Gain	0.01	0.87	0.88
POLD1	ENSG00000062822.16_11	ENST00000440232.7_5	['NM_002691.4']	C1015R	hg19,19:g.50919956T>C	24bp	Splice_Gain	0.01	0.87	0.88
POLD1	ENSG00000142539.9_12	ENST00000599632.1_3		A1024D	hg19,19:g.50920305C>A	0bp	Splice_Gain	0.08	0.07	0.14
POLD1	ENSG00000142539.9_12	ENST00000599632.1_3		A1024D	hg19,19:g.50920305C>A	-3bp	Splice_Loss	-0.01	0.81	0.8
POLD1	ENSG00000062822.16_11	ENST00000440232.7_5	['NM_002691.4']	A1024D	hg19,19:g.50920305C>A	-3bp	Splice_Loss	-0.01	0.81	0.8
POLD1	ENSG00000062822.16_11	ENST00000440232.7_5	['NM_002691.4']	A1024D	hg19,19:g.50920305C>A	0bp	Splice_Gain	0.08	0.07	0.14
POLD1	ENSG00000142539.9_12	ENST00000599632.1_3		C1029Y	hg19,19:g.50920320G>A	-18bp	Splice_Gain	0.04	0.74	0.78
POLD1	ENSG00000142539.9_12	ENST00000599632.1_3		C1029R	hg19,19:g.50920319T>C	-17bp	Splice_Gain	0.04	0.74	0.78
POLD1	ENSG00000142539.9_12	ENST00000599632.1_3		C1029R	hg19,19:g.50920319T>C	110bp	Splice_Loss	-0.01	0.86	0.85
POLD1	ENSG00000142539.9	ENST00000599632.1		C1029R	hg38,19:g.50417062T>C	-17bp	Splice_Gain	0.04	0.74	0.78
POLD1	ENSG00000142539.9	ENST00000599632.1		C1029R	hg38,19:g.50417062T>C	110bp	Splice_Loss	-0.01	0.86	0.85
POLD1	ENSG00000062822.16_11	ENST00000440232.7_5	['NM_002691.4']	C1029R	hg19,19:g.50920319T>C	-17bp	Splice_Gain	0.04	0.74	0.78
POLD1	ENSG00000062822.16_11	ENST00000440232.7_5	['NM_002691.4']	C1029R	hg19,19:g.50920319T>C	110bp	Splice_Loss	-0.01	0.86	0.85
POLD1	ENSG00000062822.16	ENST00000440232.7	['NM_002691.4']	C1029R	hg38,19:g.50417062T>C	-17bp	Splice_Gain	0.04	0.74	0.78
POLD1	ENSG00000062822.16	ENST00000440232.7	['NM_002691.4']	C1029R	hg38,19:g.50417062T>C	110bp	Splice_Loss	-0.01	0.86	0.85
POLD1	ENSG00000142539.9_12	ENST00000599632.1_3		C1029Y	hg19,19:g.50920320G>A	109bp	Splice_Loss	-0.01	0.83	0.83
POLD1	ENSG00000142539.9	ENST00000599632.1		C1029Y	hg38,19:g.50417063G>A	109bp	Splice_Loss	-0.01	0.83	0.83
POLD1	ENSG00000062822.16_11	ENST00000440232.7_5	['NM_002691.4']	C1029Y	hg19,19:g.50920320G>A	-18bp	Splice_Gain	0.04	0.74	0.78
POLD1	ENSG00000062822.16_11	ENST00000440232.7_5	['NM_002691.4']	C1029Y	hg19,19:g.50920320G>A	109bp	Splice_Loss	-0.01	0.83	0.83
POLD1	ENSG00000062822.16	ENST00000440232.7	['NM_002691.4']	C1029Y	hg38,19:g.50417063G>A	-18bp	Splice_Gain	0.04	0.74	0.78
POLD1	ENSG00000062822.16	ENST00000440232.7	['NM_002691.4']	C1029Y	hg38,19:g.50417063G>A	109bp	Splice_Loss	-0.01	0.83	0.83
POLD1	ENSG00000142539.9	ENST00000599632.1		C1029Y	hg38,19:g.50417063G>A	-18bp	Splice_Gain	0.04	0.74	0.78
POLD1	ENSG00000062822.16	ENST00000440232.7	['NM_002691.4']	R1032P	hg38,19:g.50417072G>C	100bp	Splice_Loss	0	0.9	0.9
POLD1	ENSG00000142539.9	ENST00000599632.1		R1032P	hg38,19:g.50417072G>C	25bp	Splice_Gain	0.02	0.73	0.75
POLD1	ENSG00000142539.9	ENST00000599632.1		R1032P	hg38,19:g.50417072G>C	100bp	Splice_Loss	0	0.9	0.9
POLD1	ENSG00000062822.16_11	ENST00000440232.7_5	['NM_002691.4']	R1032P	hg19,19:g.50920329G>C	25bp	Splice_Gain	0.02	0.73	0.75
POLD1	ENSG00000062822.16_11	ENST00000440232.7_5	['NM_002691.4']	R1032P	hg19,19:g.50920329G>C	100bp	Splice_Loss	0	0.9	0.9
POLD1	ENSG00000142539.9_12	ENST00000599632.1_3		R1032P	hg19,19:g.50920329G>C	100bp	Splice_Loss	0	0.9	0.9
POLD1	ENSG00000142539.9_12	ENST00000599632.1_3		R1032P	hg19,19:g.50920329G>C	25bp	Splice_Gain	0.02	0.73	0.75
POLD1	ENSG00000062822.16	ENST00000440232.7	['NM_002691.4']	R1032P	hg38,19:g.50417072G>C	25bp	Splice_Gain	0.02	0.73	0.75
POLD1	ENSG00000142539.9_12	ENST00000599632.1_3		H1066R	hg19,19:g.50920505A>G	-76bp	Splice_Loss	0	0.9	0.9
POLD1	ENSG00000142539.9_12	ENST00000599632.1_3		H1066R	hg19,19:g.50920505A>G	-151bp	Splice_Gain	0	0.86	0.86
POLD1	ENSG00000062822.16	ENST00000440232.7	['NM_002691.4']	H1066R	hg38,19:g.50417248A>G	-76bp	Splice_Loss	0	0.9	0.9
POLD1	ENSG00000062822.16	ENST00000440232.7	['NM_002691.4']	H1066R	hg38,19:g.50417248A>G	-151bp	Splice_Gain	0	0.86	0.86
POLD1	ENSG00000062822.16_11	ENST00000440232.7_5	['NM_002691.4']	H1066R	hg19,19:g.50920505A>G	-76bp	Splice_Loss	0	0.9	0.9
POLD1	ENSG00000062822.16_11	ENST00000440232.7_5	['NM_002691.4']	H1066R	hg19,19:g.50920505A>G	-151bp	Splice_Gain	0	0.86	0.86
POLD1	ENSG00000142539.9	ENST00000599632.1		H1066R	hg38,19:g.50417248A>G	-76bp	Splice_Loss	0	0.9	0.9
POLD1	ENSG00000142539.9	ENST00000599632.1		H1066R	hg38,19:g.50417248A>G	-151bp	Splice_Gain	0	0.86	0.86
POLD1	ENSG00000142539.9_12	ENST00000599632.1_3		D1068Y	hg19,19:g.50920510G>T	16bp	Splice_Loss	-0.01	0.92	0.91
POLD1	ENSG00000142539.9	ENST00000599632.1		D1068Y	hg38,19:g.50417253G>T	-2bp	Splice_Gain	0.31	0.05	0.36
POLD1	ENSG00000142539.9	ENST00000599632.1		D1068Y	hg38,19:g.50417253G>T	16bp	Splice_Loss	-0.01	0.92	0.91
POLD1	ENSG00000062822.16_11	ENST00000440232.7_5	['NM_002691.4']	D1068Y	hg19,19:g.50920510G>T	-2bp	Splice_Gain	0.31	0.05	0.36
POLD1	ENSG00000062822.16_11	ENST00000440232.7_5	['NM_002691.4']	D1068Y	hg19,19:g.50920510G>T	16bp	Splice_Loss	-0.01	0.92	0.91
POLD1	ENSG00000062822.16	ENST00000440232.7	['NM_002691.4']	D1068Y	hg38,19:g.50417253G>T	16bp	Splice_Loss	-0.01	0.92	0.91
POLD1	ENSG00000142539.9_12	ENST00000599632.1_3		D1068Y	hg19,19:g.50920510G>T	-2bp	Splice_Gain	0.31	0.05	0.36
POLD1	ENSG00000062822.16	ENST00000440232.7	['NM_002691.4']	D1068Y	hg38,19:g.50417253G>T	-2bp	Splice_Gain	0.31	0.05	0.36
